# Evolutionary history of dimethylsulfoniopropionate (DMSP) demethylation enzyme DmdA in marine bacteria

**DOI:** 10.1101/766360

**Authors:** Laura Hernández, Alberto Vicens, Luis Enrique Eguiarte, Valeria Souza, Valerie De Anda, José M. González

## Abstract

Dimethylsulfoniopropionate (DMSP), an osmolyte produced by oceanic phytoplankton, is predominantly degraded by bacteria belonging to the *Roseobacter* lineage and other marine *Alphaproteobacteria* via DMSP-dependent demethylase A protein (DmdA). To date, the evolutionary history of DmdA gene family is unclear. Some studies indicate a common ancestry between DmdA and GcvT gene families and a co-evolution between *Roseobacter* and the DMSP-producing-phytoplankton around 250 million years ago (Mya). In this work, we analyzed the evolution of DmdA under three possible evolutionary scenarios: 1) a recent common ancestor of DmdA and GcvT, 2) a coevolution between *Roseobacter* and the DMSP-producing-phytoplankton, and 3) pre-adapted enzymes to DMSP prior to *Roseobacter* origin. Our analyses indicate that DmdA is a new gene family originated from GcvT genes by duplication and functional divergence driven by positive selection before a coevolution between *Roseobacter* and phytoplankton. Our data suggest that *Roseobacter* acquired *dmdA* by horizontal gene transfer prior to exposition to an environment with higher DMSP. Here, we propose that the ancestor that carried the DMSP demethylation pathway genes evolved in the Archean, and was exposed to a higher concentration of DMSP in a sulfur rich atmosphere and anoxic ocean, compared to recent *Roseobacter* ecoparalogs (copies performing the same function under different conditions), which should be adapted to lower concentrations of DMSP.
