## supplementary table 1 for "Evolutionary history of dimethylsulfoniopropionate (DMSP) demethylation enzyme DmdA in marine bacteria"

### Sheet: Genomes
Genbank	MAR Database	Genome name	Classification	Isolation source	(G+C) Contents % (MAR DATABASE)	marker genes with universal distribution (NCBI-MARDATABASE)	GcvT superfamily sequences (ncbi)	Gene location	(G+C) Contents % (EPIC-CoGE)	(G+C) wobble content
CP003809	MMP00016662	alpha proteobacterium HIMB5	alpha proteobacteria	Kaneohe Bay	28.63	AFS47444.1_MMP00016662	AFS46782.1, AFS47213.1, AFS47662.1	Location=8582..9688]; location=412113..413252]	28.63	17,05; 14,21
CP000031	MMP02604003	Ruegeria pomeroyi DSS-3	alpha proteobacteria	Sea water of coastal Georgia	64.07	AAV96488.1_MMP02604003	AAV95190.1, AAV94935.1	Location=2033982..2035076]; location=1753242..1754345]	64.07	80,82; 77,99
CP000084	MMP02603690	Candidatus pelagibacter ubique HTCC1062	alpha proteobacteria	missing	29.7	AAZ21077.1_MMP02603690	AAZ21068.1, AAZ22069.1	location=complement(248657..249766)]; location=1202064..1203422]	27.44	18.15
CP000377	MMP02598292	Ruegeria sp TM1040	alpha proteobacteria	Culture of the dinoflagellate Pfiesteria piscicida CCMP1830	60.1	ABF65339.1_MMP02598292	ABF63906.1, ABF64177.1	location=complement(1262504..1263646)]; location=complement(1542571..1543728)]	60.06	75,07; 70,16
CP000264	MMP02598279	Jannaschia sp CCS1	alpha proteobacteria	Pacific coastal seawater	62.2	ABD53666.1_MMP02598279	ABD55296.1	location=complement(2383058..2384161)]	62.24	80.71
CP000362	MMP02602987	Roseobacter denitrificans Och114	alpha proteobacteria	Coastal marine sediments	58.9	ABG30955.1_MMP02602987	ABG31871.1	location=2182262..2183365]	58.88	74.18
CP000830	MMP02598387	Dinoroseobacter shibae DFL12	alpha proteobacteria	Symbiont of the marine dinoflagellate Prorocentrum lima	65.5	ABV92097,1_MMP02598387	ABV94056.1	location=complement(2452182..2453288)]	65.52	86.72
CP001751	MMP02603472	Candidatus puniceispirillum marinum IMCC1322	alpha proteobacteria	Surface water	48.9	ADE40060.1_MMP02603472	ADE38317.1, ADE39159.1, ADE40415.1	Location=78317..79432]; location=complement(967014..968168)]; location=2382937..2384046]	48.85	44,89; 54,29; 50,81
CP002623	MMP02603624	Roseobacter litoralis Och149	alpha proteobacteria	Sea weed	57.3	AEI95413.1_MMP02603624	AEI94210.1	location=complement(2291232..2292335)]	57.23	68.48
CP002921	MMP02602960	Haloarcula hispanica ATCC33960	halobacteria	Solar saltern	62.4	AEM56445.1_MMP02602960	AEM59334.1	location=complement(226332..227708)]	62.45	84.31
CP003801	MMP00010387	alpha proteobacterium HIMB59	alpha proteobacteria	missing	32.3	AFS48496.1_MMP00010387	AFS48343.1, AFS48354.1, AFS48830.1, AFS49512.1	Location=125314..126420]; location=complement(134656..135795)];location=complement(581447..582751)]	32.26	24,39; 26,84; 23,91
CP003740	MMP02603621	Octadecabacter antarcticus 307	alpha proteobacteria	Sea ice	54.6	AGI66366.1_MMP02603621	AGI68776.1	location=complement(3221713..3222813)]	54.62	64.85
CP003742	MMP02603620	Octadecabacter arcticus 238	alpha proteobacteria	Sea ice (38-48 cm from bottom of sea)	55.2	AGI73530.1_MMP02603620	AGI71303.1, AGI71500.1, AGI72139.1	location=complement(1159847..1160989)]; location=1395550..1396704]; location=complement(2152035..2153135)]	55.15	62,99; 70,39; 59,67
CP005963	MMP02603230	Spiribacter salinus M19-40	gamma proteobacteria	Solar saltern	62.7	AGM41366.1_MMP02603230	AGM40509.1, AGM41104.1	location=419457..420803]	62.65	77.06
CP006773	MMP02769646	Leisingera methylohalidivorans DSM14336	alpha proteobacteria	seawater	62.3	AHC99376.1_MMP02769646	AHD01041.1	location=complement(2005177..2006271)]	62.33	74.25
CP007152	MMP02401947	Marinobacter salarius R9SW1	gamma proteobacteria	seawater	57	AHI32731.1_MMP02401947	AHI32422.1	location=3700021..3701382]	57.08	70.7
CP004372	MMP03081458	Roseibacterium elongatum DSM19469	alpha proteobacteria	Sand	65.7	AHM404041.1_MMP03081458	AHM03102.1, AHM05061.1	location=2645289..2646392]	65.74	; 83,42
CP003984	MMP02953969	Planktomarina temperata RCA23	alpha proteobacteria	German Wadden Sea	53.6	AII88401.1_MMP02953969	AII85872.1, AII87408.1	location=complement(335440..336582)]; location=complement(2011751..2012857)]	53.64	61,68; 64,5
EF495228	MMP06112367	Granulosicoccus antarcticus IMCC3135	gamma proteobacteria	Surface seawater of Maxwell Bay, KingGeorge Island, West Antarctica.	52.8	ASJ75996.1_MMP06112367	ASJ73090.1	location=complement(3469638..3470792)]	52.86	59.22
AP012057	MMP00060985	Ilumatobacter coccineus YM16.304	actinobacteria	Seashore sand	67.3	BAN02187.1_MMP00060985	BAN00949.1	location=complement(694152..695360)]	67.29	81.79
AM180088	MMP3138195	Haloquadratum walsbyi DSM16790	halobacteria	Salinity crystallizer pond	47.9	CAJ53042.1_MMP3138195	CAJ51984.2	location=complement(1045492..1046868)]	47.68	40.96
FN869568	MMP2272784	Halomonas elongata DSM2581	gamma proteobacteria	Solar salt facility	63.6	CBV43747.1_MMP2272784	CBV41552.1	location=complement(773394..774821)]	63.61	79.41
FR746099	MMP2272799	Haloquadratum walsbyi C23	halobacteria	Saltern crystallizer pond	47.7	CCC41124.1_MMP2272799	CCC39909.1	location=complement(1067521..1068897)]	47.68	40.52
NZ_CP011479	MMP03375744	Hoeflea sp IMCC20628	alpha proteobacteria	Coastal Seawater	58.8	WP_047031907.1_MMP03375744	WP_047029467.1	location=1283283..1284389]	58.84	78.86
NZ_CP010855	MMP03840244	Marinovum algicola DG898	alpha proteobacteria	Dinoflagellate culture of Gymnodinium catenatum YC499B15	65.2	WP_048530149.1_MMP03840244	WP_048536000.1	location=complement(74489..75595)]	62.21
NZ_CP012160	MMP03891579	Octadecabacter temperatus SB1	alpha proteobacteria	Surface seawater of the southern north sea	54.7	WP_049835511.1_MMP03891579	WP_049834197.1	location=1247633..1248733]	54.68	59.13
NZ_CP011929	MMP03776897	Marinobacter sp CP1	gamma proteobacteria	Biocathode biofilm enriched from seawater.	57	WP_008176245.1_MMP03776897	WP_053112835.1	location=complement(881113..882474)]	56.92	74.45
NZ_CP008725	MMP02848474	Candidatus thioglobus singularis GG2	gamma proteobacteria	Gamma proteobacterial sulfur oxidizing clade	37.4	WP_053820604.1_MMP04054243	WP_053819980.1, WP_065353845.1	location=complement(716672..717787)]; location=1672857..1673996]	37.44	37,1; 33,16
NZ_CP006911	MMP04054243	Candidatus thioglobus singularis PS1	gamma proteobacteria	Water	36.3	WP_065353763.1_MMP02848474	WP_053819980.1, WP_053820730.1	location=complement(716672..717787)]; location=1672857..1673996]	36.36	37,1; 33,42
NZ_CP015124	MMP04574079	Phaeobacter gallaeciensis JL2886	alpha proteobacteria	Deep sea water	61.5	WP_065271568.1_MMP04574079	WP_065273401.1	location=4000227..4001330]	61.52	73.1
NZ_CP018139	MMP06019500	Halolamina aestuarii HB3	halobacteria	Gomso solar saltern	67.8	WP_071944078.1_MMP06019500	WP_071941841.1	location=complement(456838..458034)]	67.88	92.98
NZ_CP018076	MMP06013870	Sulfitobacter sp AM1-D1	alpha proteobacteria	Cell culture of Alexandrium minutum 1089	64.5	WP_071969652.1_MMP06013870	WP_071972920.1	location=complement(3071278..3072390)]	64.52	82.21
NZ_CP019312	MMP06234538	Tateyamaria oomphalii DOK1-4	alpha proteobacteria	Seawater	62	WP_076629093.1_MMP06234538	WP_076627280.1	location=1365781..1366884]	61.96	81.99
NZ_AP017558	MMP00053810	Halopenitus persicus CBA1233	halobacteria	Saline evaporation pond 36.5875 N 126.3745 E	66	WP_096389150.1_MMP00053810	WP_096389816.1	location=complement(922771..924126)]	66.56	93.58
	MMP06046509	Donghicola JLT3646	alpha proteobacteria	Shallow-sea hydrothermal system	56.03	WP_067550045.1_MMP06046509	WP_067545452.1
CP002534	MMP00713590	Cellulophaga lytica DSM 7489	bacteroidetes	Beach mud			ADY28123
CP017688	MMP05695074	Flavobacterium sp. LPB0076	bacteroidetes	missing			WP_066331396
CP000612	MMP02598304	Desulfotomaculum reducens MI-1	firmicutes	Heavy metal-contaminated sediment			ABO49259
CP011318	MMP03496287	Maribacter sp. 1_2014MBL_MicDiv	bacteroidetes	Seaweed			WP_071339943
CU207366	MMP2272667	Gramella forsetii KT0803	bacteroidetes	Noth Sea surface waters during a phytoplankton bloom			CAL66471
CP025118	MMP08125751	Lacinutrix sp. Bg11-31	bacteroidetes	Sea ice			AUC81596
CP019419	MMP06240835	Polaribacter reichenbachii 6Alg 8T	bacteroidetes	Green Alga, Ulva fenestrata			WP_068360155
CP007121	MMP02444753	Thermosipho sp. 1070	thermotogae	Water from hydrothermal vent			ANQ53109
	MMP04346845	Tenacibaculum dicentrarchi strain AY7486TD	bacteroidetes	Skin lesion of diseased Atlantic salmon			AFS47662, AFS47694
CP019117	MMP06200256	Staphylococcus aureus SJTUF_J27	firmicutes	Seaweed			WP_000093347
	MMP04346845	Tenacibaculum dicentrarchi strain AY7486TD	bacteroidetes				WP_058884807
CP021040|CP021041|CP021042|CP021043|CP021044|CP021045|CP021046	MMP06834809	Phaeobacter gallaeciensis strain P129	alpha proteobacteria	Pacific plankton			ATF18780
CP008881.1	MMP02900760	Flavobacterium psychrophilum V4-24	bacteroidetes	Derived from Flavobacterium psychrophilum strain 950106-1/1			AIG36461
CP011373	MMP03571531	Nonlabens sp. MIC269	bacteroidetes	Sediment			ALM21974
CP002349|CP002350	MMP00138949	Marivirga tractuosa DSM 4126	bacteroidetes	Beach sand from Nha Trang			ADR21611
CP018153	MMP05945920	Gramella sp. LPB0144	bacteroidetes	Sea water			WP_072552283
CP025116	MMP08125769	Nonlabens sp. MB-3u-79	bacteroidetes	Sea ice			AUC79594
CP009976.1	MMP02208949	Cellulophaga baltica 18	bacteroidetes	Seawater from Oresund; Southern Kattegat			AIZ42178
LT629302	MMP03097699	Flavobacteriaceae bacterium MAR_2010_188	bacteroidetes	Sampling is done at the long-term ecological research site Helgoland, an offshore island in the German Bight of the North Sea.			SDB32801
CP002999	MMP02232041	Muricauda ruestringensis DSM 13258	bacteroidetes	Seawater sediment suspension			AEM71482
CP011232	MMP02940556	Kosmotoga pacifica strain SLHLJ1	thermotogae	Hydrothermal sediments			WP_047754339
CP003346.1	MMP02232018	Echinicola vietnamensis DSM 17526	bacteroidetes	Seawater from mussel farm			AGA76388
CP001634	MMP00001868	Kosmotoga olearia TBF 19.5.1	thermotogae	Oil production fluid			ACR80312
CP012872	MMP04116623	Salegentibacter sp. T436	bacteroidetes	Arctic sea ice floe			WP_075326642
AE000512	MMP02603986	Thermotoga maritima MSB8	thermotogae	Geothermal marine area near Vulcano; Italy			AAD35303
CP011071	MMP03382536	Muricauda lutaonensis strain CC-HSB-11	bacteroidetes	Coastal hot spring			WP_045802614
CP019352	MMP06234633	Lacinutrix venerupis DOK2-8	bacteroidetes	Seawater			WP_076732817
LT634361	MMP4548139	Tenacibaculum maritimum strain NCIMB 2154T	bacteroidetes	Diseased red sea bream			SFZ82814
CP009239.1	MMP02937577	Cellulophaga lytica strain HI1	bacteroidetes	Seawater			AIM59198
CP004077	MMP01919351	Thermotoga maritima MSB8	thermotogae	Anaerobic marine mud			WP_004082884
CP007656.1	MMP02743506	Bdellovibrio bacteriovorus strain 109J	proteobacteria	Seawater			AHZ86753
CP003257|CP003258	MMP02261422	Marinitoga piezophila KA3	thermotogae	Deep-sea hydrothermal vent			AEX84599
CP019337	MMP06133461	Polaribacter reichenbachii strain KCTC 23969	bacteroidetes	Ulva fenestrata (Pacific green alga)			AUC17829
CP001650	MMP02603855	Zunongwangia profunda SM-A87	bacteroidetes	Okinawa Trough;2 meters below seafloor			ADF52911
CP025119	MMP08125741	Polaribacter sp. ALD11	bacteroidetes	Sea ice			AUC84019
CP000916	MMP02603251	Thermotoga neapolitana DSM 4359	thermotogae	Submarine hot spring			ACM22650
CP007223	MMP02644973	Thermosipho sp. 1063	thermotogae	Water from hydrothermal vent			WP_075665219
LT899436	MMP104150437	Tenacibaculum jejuense KCTC 22618	bacteroidetes	seawater collected on the coast of Jeju Island, South Korea			SNR16048
LT629741	MMP04488553	Gramella sp. MAR_2010_147	bacteroidetes	missing			SDR82140
LT629794	MMP04487762	Polaribacter sp. Hel1_33_78	bacteroidetes	missing			SDU04412
CP009415.1	MMP03009086	Mollicutes bacterium (Candidatus Izimaplasma ) HR1	firmicutes	Ocean floor sediment			AIO18973
AANA00000000	MMP02603920	Polaribacter sp. MED152	bacteroidetes	North west Mediterranean Sea surface water			EAQ41356
CP010967	MMP03372068	Thermotoga maritima strain Tma200	thermotogae	Derived from strain MSB8			WP_004082884
CP018155	MMP05945923	Tenacibaculum sp. LPB0136	thermotogae	Squid			WP_072554904
CP007633.1	MMP02744159	Thermotoga sp. RQ7	thermotogae	Anaerobic hot sediment			AJG40598
CP016539	MMP05366384	Planococcus plakortidis strain DSM 23997	bacteroidetes	missing			WP_068869063
CP008883.1	MMP02900764	Flavobacterium psychrophilum v4-33	bacteroidetes	Derived from Flavobacterium psychrophilum strain 950106-1/1			AIG40992
CP007207.1	MMP03290988	Flavobacterium psychrophilum FPG3	bacteroidetes	Young coho salmon (O. kisuiwh) kidney			AIN74001
CP019344|CP019345	MMP06075354	Nonlabens spongiae JCM 13191	bacteroidetes	Marine sponge			ARN77074
CP015125	MMP04572126	Dokdonia donghaensis DSW-1	bacteroidetes	Sea water			WP_035325059
CP017259	MMP05375122	Formosa sp. Hel3_A1_48	bacteroidetes	North Sea, Helgoland, Kabeltonne			WP_069675334
CP013661|CP013660	MMP04331436	Planococcus kocurii strain ATCC 43650	firmicutes	North Sea cod			WP_058385512
ANPJ01000000	MMP02469890	Dokdonia sp. PRO95	bacteroidetes	Seawater 60 km offshore			WP_035336457
CP002528	MMP00713609	Krokinobacter sp. 4H-3-7-5	bacteroidetes	Subfloor sediment			AEE20251
CP002825	MMP00713635	Lacinutrix sp. 5H-3-7-4	bacteroidetes	Subseafloor sediments			AEH02225
CP012040	MMP03846661	Cyclobacterium amurskyense strain KCTC 12363	bacteroidetes	Seawater			WP_048642381
	MMP05363636	Haloarchaeon_HSR6	halobacteria				WP_083426146
BA000028	MMP00061101	Oceanobacillus iheyensis HTE831	firmicutes	Deep sea mud (1050 m) from the Iheya ridge near Okinawa; Japan			BAC13860
CP010817.1	MMP03282272	Myroides profundi D25	bacteroidetes	Deep sea sediment			AJH14231
CP025117	MMP08125748	Olleya sp. Bg11-27	bacteroidetes	Sea ice			AUC76683
CP007389	MMP02650334	Thermosipho melanesiensis strain 431	thermotogae	Water from hydrothermal vent			WP_012058076
CP000716	MMP00623068	Thermosipho melanesiensis BI429	thermotogae	The gills of Bathymodiolus brevior; a deep-sea mussel			ABR31718
CP016268	MMP05285282	Woeseia oceani strain XK5	gamma proteobacteria	Sediment			WP_068612299
CP002157	MMP02603923	Maribacter sp. HTCC2170	bacteroidetes	Coastal area of Newport at a depth of 10 meters			EAR01873
CP010784|CP010785|CP010786|CP010787|CP010788|CP010789|CP010790|CP010791	MMP03294483	Phaeobacter gallaeciensis strain P63	alpha proteobacteria	Algae aquaculture			ATF06366
CP011108	MMP03437827	Thermotoga maritima strain Tma100	thermotogae	Derived from strain MSB8			WP_004082884
CP016538	MMP05366382	Planococcus maritimus strain DSM 17275	firmicutes	Sea water of a tidal flat			WP_068462053
CP003534.1	MMP02603491	Pyrococcus sp. ST04	thermococci	Piece of a hydrothermal sulfide chimney that was emitting hydrothermal fluid at temperatures up to 302C and a depth of 2290 m			AFK22526
CP017775|CP017776	MMP05517979	Bacillus velezensis strain 9912D	firmicutes	Sediment sample from the Liaodong Bay of the Bohai Sea			WP_071181846
CP002830	MMP02603152	Myxococcus fulvus HW-1	delta proteobacteria	Seawater			AEI66485
CP010588|CP010589|CP010590|CP010591|CP010592|CP010593|CP010594	MMP03292294	Phaeobacter gallaeciensis strain P11	alpha proteobacteria	Clam larvae aquaculture			ATE93322
AL096836.1|U49503.1	MMP3283067	Pyrococcus abyssi GE5	thermococci	Active chimney			CAB50008
CP010636|CP010637|CP010638|CP010639|CP010640|CP010641|CP010642	MMP03294489	Phaeobacter gallaeciensis strain P73	alpha proteobacteria	Clam aquaculture			ATE96857
	MMP04487986	Flavobacterium_columnare_strain_C_232	bacteroidetes				WP_060382092
CP001941.1	MMP02598523	Aciduliprofundum boonei T469	diaforarchae	Hydrothermally heated black smoker wall at the TAG site at the Mid Atlantic Ridge			ADD08280
CP009248	MMP02996499	Corynebacterium sphenisci DSM 44792	actinobacteria	Cloacae of healthy wild penguins (Spheniscus magellanicus)			WP_075692798
CP003408.1	MMP03013826	Thermotoga sp. 2812B	thermococci	Shallow marine hydrothermal vent			AIY86294
BDEL00000000	MMP00052035	Formosa haliotis strain LMG 28520	bacteroidetes	The gut of abalone			WP_066218553
LT629737	MMP04487764	Gillisia sp. Hel1_33_143	bacteroidetes	missing			SDS52266
CP016020|CP016021	MMP05178567	Bacillus sp. Alg07	firmicutes	Brown seaweed			WP_072579205
LT629745	MMP04488552	Gramella sp. MAR_2010_102	bacteroidetes	missing			SDS42573
CP010535	MMP03272543	Sediminicola sp. YIK13	bacteroidetes	Tidal flat sediment			ALM06731
CP008878.1	MMP02900749	Flavobacterium psychrophilum V3-5	bacteroidetes	Derived from Flavobacterium psychrophilum strain 950106-1/1			AIG29666
CP007206.1	MMP03290989	Flavobacterium psychrophilum FPG101	bacteroidetes	Fish with kidney; systemic disease			AIN71780
CP022957	MMP07514628	Maribacter sp. B1	bacteroidetes	Sediment			ASV31453
CP019343	MMP06075352	Oceanicoccus sagamiensis NBRC 107125	gamma proteobacteria	Sagami Bay Station P			ARN72671, ARN75954
CP002563|CP002564	MMP02603266	Carnobacterium sp. 17-4	firmicutes	Sea-ice from fourpermanently cold fjord			AEB30420
CP010277	MMP02941923	Flavobacterium psychrophilum strain VQ50	bacteroidetes	Skin			WP_011962992
CP016543|CP016544	MMP05417750	Planococcus donghaensis strain DSM 22276	firmicutes	Deep sea sediment			WP_065526498
CP003560|CP003561|CP003562	MMP03799769	Flammeovirga sp. MY04	bacteroidetes	Coastal sediment			WP_066207901
CP017477	MMP05726018	Polaribacter sp. LPB0003	bacteroidetes	Thais luteostoma( sea snail)			WP_065318058
CP003156	MMP02261417	Owenweeksia hongkongensis DSM 17368	bacteroidetes	Sea-water			AEV32025
	MMP04539466	Clostridium_stercorarium_subsp_thermolacticum_DSM_2910	firmicutes				WP_065821305
CP020772	MMP06640208	Halobacillus mangrovi KTB 131	firmicutes	missing			ARI77078
CP009301.1	MMP02436136	Dokdonia sp. MED134	bacteroidetes	Collected at a depth of 0.5 meter			EAQ40543
CP002453	MMP00190054	Cellulophaga algicola DSM 14237	bacteroidetes	Isolated from strips of ice algal and macrophyticmateria;sea ice diatons			ADV50192
HG315671.1	MMP3139019	Formosa agariphila KMM 3901	bacteroidetes	Green algae Acrosiphonia sonderi			CDF79117
CP003409.1	MMP03143096	Thermotoga sp. Cell2	thermotogae	Deep subsurface oil reservoir			AIY88049
CP018099	MMP05946030	Caldithrix abyssi DSM 13497	calditrichae	Hydrothermal vent -3000 m			WP_006930628
CP002046	MMP02603922	Croceibacter atlanticus HTCC2559	bacteroidetes	Seawater at a depth of 250 meters			EAP86593
CP001397.1	MMP02603479	Nonlabens dokdonensis DSW-6	bacteroidetes	Surface seawater			AGC78588
CP003879.1	MMP02603919	Psychroflexus torquis ATCC 700755	bacteroidetes	Sea-ice algal assemblage			AFU67247
CP003281.1	MMP02232009	Belliella baltica DSM 15883	bacteroidetes	Surface seawater			AFL84544
CP003592.1|CP003593.1	MMP02261336	Pseudanabaena sp. PCC 7367	cyanobacteria	missing			AFY70421
AE017126	MMP02603142	Prochlorococcus marinus subsp. marinus str. CCMP1375	cyanobacteria	Sargasso Sea			AAQ00895
CP011832|CP011833	MMP03400067	Geobacillus sp. 12AMOR1	firmicutes	Marine hydrothermal vent sediment			WP_033010240
AE009950.1	MMP02604284	Pyrococcus furiosus DSM 3638	thermococci	Shallow marine solfataric (volcanic area that gives off sulfuric gases) region at Vulcano Island; Italy			AAL81465
CP014989	MMP04578256	Serinicoccus sp. JLT9	actinobacteria	Shallow-sea hydrothermal system			WP_083190660
CP009471	MMP03069110	Marinitoga sp. 1137	thermotogae	Water from hydrothermal vent			WP_075780116
LT627735	MMP05192588	Nonlabens sp. Hel1_33_55	bacteroidetes	missing			SCX95770
CP007451.1	MMP02725840	Draconibacterium orientale strain FH5	bacteroidetes	Marine sediment			AHW60116
	MMP05366139	Planococcus_antarcticus_DSM_14505	firmicutes				WP_006830453
CP010275	MMP02941921	Flavobacterium psychrophilum strain MH1	bacteroidetes	Skin			WP_011962992
CP007013.1	MMP02261406	Thermotoga maritima MSB8	thermotogae	Anaerobic marine mud			WP_004082884
CP011107	MMP03437642	Thermotoga maritima MSB8	thermotogae	Geothermal heated marine sediment			WP_004082884
CP010406.1	MMP03272513	Bacillus sp. Pc3	firmicutes	Seawater			AJC26809
CP017260	MMP05375114	Formosa sp. Hel1_33_131	bacteroidetes	North Sea, Helgoland, Kabeltonne			WP_069677766
LT838813	MMP00777080	Aquiflexum balticum DSM 16537	bacteroidetes	Surface sea water			SMD45629
AP014583.1	MMP00000346	Winogradskyella sp. PG-2	bacteroidetes	Sagami Bay			BAO77274
CP002955	MMP02261369	Cyclobacterium marinum DSM 745	bacteroidetes	Coelomic fluid of a sand dollar			AEL26517
CP000969	MMP00000279	Thermotoga sp. RQ2	thermotogae	Seafloor			ACB09089
LT629754	MMP05192545	Maribacter sp. MAR_2009_60	bacteroidetes	missing			SDS04558
BA000001.2	MMP00061090	Pyrococcus horikoshii OT3	thermococci	Hydrothermal vent			BAA30246
CP006643.1	MMP02604281	Bacillus infantis NRRL B-14911	firmicutes	Sea water			AGX05480
CP016359	MMP05231554	Gramella flava JLT2011	bacteroidetes	Marine water			APU69912
	MMP02641594	Candidatus_Atelocyanobacterium_thalassa_isolate_ALOHA	cyanobacteria				ADB95831
CP009887.1	MMP02208950	Cellulophaga baltica NN016038	cyanobacteria	Surface of Fucus serratus			AIY13796
CP016269	MMP04486749	Flavobacteriaceae bacterium UJ101	bacteroidetes	A xanthidcrab collected around the UljinNuclear Plant on the east coast of the Republic of Korea			WP_071670911
CP011806	MMP03738170	Acidobacteria bacterium Mor1	acidobacteria	Hector Bay, Jamaica			ANM32074
CP007627	MMP02770278	Flavobacterium psychrophilum strain CSF259-93	bacteroidetes	Isolated from Oncorhynchus mykiss			WP_011962992
AP014548.1	MMP00061027	Nonlabens marinus S1-08	bacteroidetes	Seawater			BAO56680
CP003345.1	MMP02261370	Flexibacter litoralis DSM 6794	bacteroidetes	Sea-water aquarium outflow,La Jolla, California, U.S.A.			AFM05844
CP018197|CP018198	MMP06016472	Bacillus safensis strain KCTC 12796BP	firmicutes	Marine sponge			WP_073206266
CP015172	MMP04620658	Cellulophaga lytica strain DAU203	bacteroidetes	Marine sediment			WP_013619871
CP010276	MMP02941922	Flavobacterium psychrophilum strain PG2	bacteroidetes	Skin			WP_011962992
CP023179|CP023180|CP023181|CP023182|CP023183	MMP07593956	Bacillus cereus CC-1	firmicutes	Marine sediments in Liaodong Bay			ASZ19049
CP019342	MMP06075339	Nonlabens sediminis NBRC 100970	bacteroidetes	Marine sediment			ARN71292
CP009416.1|CP009417.1	MMP02870886	Jeotgalibacillus sp. D5	firmicutes	Sea water from a sandy beach			AJD91437
CP006966.1|CP006971.1|CP006973.1|CP006969.1|CP006967.1|CP006968.1|CP006970.1|CP006972.1	MMP02641497	Phaeobacter gallaeciensis DSM 26640	alpha proteobacteria	Seawater of larval cultures of the scallop Pecten maximus			AHD10058
CP002779.1	MMP02603867	Pyrococcus yayanosii CH1	thermococci	Deep-sea hydrothermal vent			AEH24459
CP010673|CP010674|CP010675|CP010676|CP010677|CP010678|CP010679|CP010680	MMP03294491	Phaeobacter gallaeciensis strain P75	alpha proteobacteria	Clam larvae aquaculture			ATF01986
CP002831.1|CP002832.1	MMP02602989	Saprospira grandis str. Lewin	bacteroidetes	Seawater			AFC23017
CP001712	MMP02603916	Robiginitalea biformata HTCC2501	bacteroidetes	Seawater taken at a depth of 10m from the Sargasso Sea			EAR15233
CP002670.1	MMP02603477	Pyrococcus sp. NA2	thermococci	Hydrothermal vent			AEC52687
AP018042	MMP00078003	Marinifilaceae bacterium SPP2	bacteroidetes	The marine sediments obtained from Langhovde, Antarctica			BAX81408
CP012898	MMP04156175	Algibacter sp. HZ22	bacteroidetes	Surface of brown seaweed			WP_054724850
CP014224	MMP04451729	Wenyingzhuangia fucanilytica strain CZ1127	bacteroidetes	Coastal sea water			WP_068824999
CP007202	MMP03379851	Siansivirga zeaxanthinifaciens CC-SAMT-1	bacteroidetes	Coastal Seawater			WP_044638901
CP021047	MMP06834800	Phaeobacter_gallaeciensis_strain_P128	alpha proteobacteria				ATF22889.1
		Thermoanaerobacter_siderophilus_SR4	firmicutes				WP_006569280.1
Red color indicates different percentege of GC content at the third position with respect to the neighboring genomic regions.

### Sheet: Genomic diversity
TAXA	N.º
alpha proteobacteria	31
halobacteria	6
gamma proteobacteria	9
actinobacteria	3
bacteroidetes	82
firmicutes	20
thermotogae	19
thermococci	7
delta proteobacteria	1
diaforarchae	1
calditrichae	1
cyanobacteria	4
